# An Msp1-Protease Chimera Captures Transient AAA+ Interactions and Unveils Ost4 Mislocalization Errors

**DOI:** 10.1101/2025.03.31.646376

**Authors:** Deepika Gaur, Brian Acquaviva, Matthew L. Wohlever

## Abstract

Membrane protein homeostasis (proteostasis) is essential for maintaining the integrity of eukaryotic organelles. Msp1 is a membrane anchored AAA+ (ATPase Associated with cellular Activities) protein that maintains mitochondrial proteostasis by extracting aberrant proteins from the outer mitochondrial membrane. A comprehensive understanding of the physiological roles of Msp1 has been hindered because AAA+ proteins interact with substrates transiently and common strategies to stabilize this interaction lead to undesirable mitochondrial phenotypes. To circumvent these drawbacks, we fused catalytically active Msp1 to the inactivated protease domain of the AAA+ protease Yme1. The resulting chimera sequesters substrates in the catalytically inactive degradation chamber formed by the protease domain. We performed mass spectrometry analysis with the Msp1-protease chimera and identified the signal anchored protein Ost4 as a novel Msp1 substrate. Topology experiments show that Ost4 adopts mixed orientations when mislocalized to mitochondria and that Msp1 extracts mislocalized Ost4 regardless of orientation. Together, this work develops new tools for capturing transient interactions with AAA+ proteins, identifies new Msp1 substrates, and shows a surprising error in targeting of Ost4.
