## Supplementary material for "An Msp1-Protease Chimera Captures Transient AAA+ Interactions and Unveils Ost4 Mislocalization Errors": Table S5

### Sheet: Sheet1
Accession Number	Avg. CRAPome Spectral Counts	Dataset	Standard Name	Description
P32349	0	Standard	RPC82	RNA polymerase III subunit C82 [Source:SGD;Acc:S000006394]
P53900	0	Standard	GIM3	Subunit of the heterohexameric cochaperone prefoldin complex; prefoldin binds specifically to cytosolic chaperonin and transfers target proteins to it; prefoldin complex also localizes to chromatin of actively transcribed genes in the nucleus and facilitates transcriptional elongation [Source:SGD;Acc:S000005097]
P28777	0	Standard	ARO2	Bifunctional chorismate synthase and flavin reductase; catalyzes the conversion of 5-enolpyruvylshikimate 3-phosphate (EPSP) to form chorismate, which is a precursor to aromatic amino acids; protein abundance increases in response to DNA replication stress [Source:SGD;Acc:S000003116]
Q12324	0	Standard	YVC1	Vacuolar cation channel; mediates release of Ca(2+) from the vacuole in response to hyperosmotic shock [Source:SGD;Acc:S000005613]
P39715	0	Standard	ECM1	Pre-ribosomal factor involved in 60S ribosomal protein subunit export; associates with the pre-60S particle; shuttles between the nucleus and cytoplasm [Source:SGD;Acc:S000000055]
P39931	0	Standard	SSP 120.00	Protein of unknown function; green fluorescent protein (GFP)-fusion protein localizes to the cytoplasm in a punctate pattern [Source:SGD;Acc:S000004240]
Q08225	0	Standard	None	None
P28789	0	Standard	HEM3	Porphobilinogen deaminase; catalyzes the conversion of 4-porphobilinogen to hydroxymethylbilane, the third step in heme biosynthesis; localizes to the cytoplasm and nucleus; expression is regulated by Hap2p-Hap3p, but not by levels of heme; human homolog HMBS can complement yeast mutant and allow growth of haploid null after sporulation of a heterozygous diploid [Source:SGD;Acc:S000002364]
P51998	0	Standard	YML6	Mitochondrial ribosomal protein of the large subunit; has similarity to E. coli L4 ribosomal protein and human mitoribosomal MRP-L4 protein; essential for viability, unlike most other mitoribosomal proteins [Source:SGD;Acc:S000004487]
P38129	0	Standard	TAF5	Subunit (90 kDa) of TFIID and SAGA complexes; involved in RNA polymerase II transcription initiation and in chromatin modification [Source:SGD;Acc:S000000402]
P38902	0	Standard	RPB11	RNA polymerase II subunit B12.5; part of central core; similar to Rpc19p and bacterial alpha subunit [Source:SGD;Acc:S000005365]
P38427	0	Standard	TSL1	Large subunit of trehalose 6-phosphate synthase/phosphatase complex; Tps1p-Tps2p complex converts uridine-5'-diphosphoglucose and glucose 6-phosphate to trehalose; contributes to survival to acute lethal heat stress; mutant has aneuploidy tolerance; protein abundance increases in response to DNA replication stress; TSL1 has a paralog, TPS3, that arose from the whole genome duplication [Source:SGD…
Q02725	0	Standard	VTC3	Regulatory subunit of the vacuolar transporter chaperone (VTC) complex; involved in membrane trafficking, vacuolar polyphosphate accumulation, microautophagy and non-autophagic vacuolar fusion; VTC3 has a paralog, VTC2, that arose from the whole genome duplication [Source:SGD;Acc:S000005940]
P53732	0	Standard	MRPS12	Mitochondrial protein; may interact with ribosomes based on co-purification experiments; similar to E. coli and human mitochondrial S12 ribosomal proteins [Source:SGD;Acc:S000005319]
P32387	0	Standard	MRP20	Mitochondrial ribosomal protein of the large subunit [Source:SGD;Acc:S000002813]
Q08921	0	Standard	TCO89	Subunit of TORC1 (Tor1p or Tor2p-Kog1p-Lst8p-Tco89p); regulates global H3K56ac; TORC1 complex regulates growth in response to nutrient availability; cooperates with Ssd1p in the maintenance of cellular integrity; deletion strains are hypersensitive to rapamycin [Source:SGD;Acc:S000006101]
P32629	0	Standard	ANP1	Subunit of the alpha-1,6 mannosyltransferase complex; type II membrane protein; has a role in retention of glycosyltransferases in the Golgi; involved in osmotic sensitivity and resistance to aminonitrophenyl propanediol [Source:SGD;Acc:S000000762]
P36516	0	Standard	MRPL3	Mitochondrial ribosomal protein of the large subunit; located in close proximity to the polypeptide exit channel of the ribosome; mutations in human homolog MRPL44 cause childhood cardiomyopathy; human MRPL44 deficiency results in inefficient assembly of the mitochondrial ribosome, and in tissue-specific respiratory chain deficiency, manifesting as either Complex I+Complex IV or Complex IV defici…
P34250	0	Standard	SEG2	Eisosome component; likely plays only a minor role in eisosome assembly; shown to interact with Seg1p by affinity purification and mass spec; SWAT-GFP and mCherry fusion proteins localize to the cell periphery; similar to A. gossypii SEG gene which is important for stabilizing eisosomes; SEG2 has a paralog, SEG1, that arose from the whole genome duplication [Source:SGD;Acc:S000001588]
Q12161	0	Standard	PSH1	E3 ubiquitin ligase targeting centromere-binding protein Cse4p; mediates polyubiquitination and degradation of histone H3 variant Cse4p, preventing its mislocalization to euchromatin independent of Slx5p; ubiquitination of Cse4p may be antagonized by Scm3p [Source:SGD;Acc:S000005415]
Q04233	0	Standard	GIS4	CAAX box containing protein of unknown function; proposed to be involved in the RAS/cAMP signaling pathway [Source:SGD;Acc:S000004465]
P53905	0	Standard	LSM 7.00	Lsm (Like Sm) protein; part of heteroheptameric complexes (Lsm2p-7p and either Lsm1p or 8p): cytoplasmic Lsm1p complex involved in mRNA decay; nuclear Lsm8p complex part of U6 snRNP and possibly involved in processing tRNA, snoRNA, and rRNA; protein abundance increases and forms cytoplasmic foci in response to DNA replication stress [Source:SGD;Acc:S000005091]
P32843	0	CCCP	YME2	Integral inner mitochondrial membrane protein; role in maintaining mitochondrial nucleoid structure and number; mutants exhibit an increased rate of mitochondrial DNA escape; shows some sequence similarity to exonucleases [Source:SGD;Acc:S000004917]
Q99380	0	CCCP	OST4	Subunit of the oligosaccharyltransferase complex of the ER lumen; complex catalyzes protein asparagine-linked glycosylation; type I membrane protein required for incorporation of Ost3p or Ost6p into the OST complex [Source:SGD;Acc:S000002391]
P08067	0	CCCP	RIP1	Ubiquinol-cytochrome-c reductase; a Rieske iron-sulfur protein of the mitochondrial cytochrome bc1 complex; transfers electrons from ubiquinol to cytochrome c1 during respiration; during import, Rip1p is first imported into the mitochondrial matrix where it is processed, acquires its Fe-S cluster, and is folded, then is translocated into the inner membrane by the action of a homo-oligomer of Bcs1…
Q02784	0	CCCP	GRX5	Glutathione-dependent oxidoreductase; mitochondrial matrix protein involved at an early step in the biogenesis of iron-sulfur centers along with Bol1p; hydroperoxide and superoxide-radical responsive; monothiol glutaredoxin subfamily member along with Grx3p and Grx4p [Source:SGD;Acc:S000005980]
P28737	0	CCCP	MSP1	Highly-conserved N-terminally anchored AAA-ATPase; distributed in the mitochondrial outer membrane and peroxisomes; involved in mitochondrial protein sorting; functions as an extraction engine in local organelle surveillance to remove and initiate degradation of mistargeted proteins, ensuring fidelity of organelle-specific localization of tail-anchored proteins; contains an N-terminal transmembra…
P53751	0	CCCP	YNR065C	Protein of unknown function; protein-protein interactions suggest a possible role in actin patch formation; YNR065C is not an essential gene [Source:SGD;Acc:S000005348]
P40078	0	CCCP	NSA2	Protein constituent of 66S pre-ribosomal particles; contributes to processing of the 27S pre-rRNA; recruited by ribosomal proteins L17, L35, and L37 to assembling ribosomes after 27SB pre-rRNA is generated, immediately preceding removal of ITS2 [Source:SGD;Acc:S000000928]
Q07395	0	CCCP	SYO1	Transport adaptor or symportin; facilitates synchronized nuclear coimport of the two 5S-rRNA binding proteins Rpl5p and Rpl11p; binds to nascent Rpl5p during translation; required for biogenesis of the large ribosomal subunit; green fluorescent protein (GFP)-fusion protein localizes to the cytoplasm and nucleus [Source:SGD;Acc:S000002221]
P34756	0	CCCP	FAB1	1-phosphatidylinositol-3-phosphate 5-kinase; vacuolar membrane kinase that generates phosphatidylinositol (3,5)P2, which is involved in vacuolar sorting and homeostasis [Source:SGD;Acc:S000001915]
P25357	0	CCCP	SNT1	Subunit of the Set3C deacetylase complex; interacts directly with the Set3C subunit, Sif2p; putative DNA-binding protein; mutant has increased aneuploidy tolerance; relocalizes to the cytosol in response to hypoxia [Source:SGD;Acc:S000000629]
P32602	0	CCCP	SEC17	Alpha-SNAP cochaperone; SNARE-complex adaptor for Sec18 (NSF) during the disassembly of postfusion cis-SNARE complexes; stimulates the ATPase activity of Sec18p; peripheral membrane protein required for vesicular transport between ER and Golgi, the 'priming' step in homotypic vacuole fusion, and autophagy; similar to mammalian alpha-SNAP [Source:SGD;Acc:S000000146]
Q02864	0	CCCP	YPL071C	Putative protein of unknown function; green fluorescent protein (GFP)-fusion protein localizes to both the cytoplasm and the nucleus [Source:SGD;Acc:S000005992]
Q12060	0	Both	HFI1	Adaptor protein required for structural integrity of the SAGA complex; a histone acetyltransferase-coactivator complex that is involved in global regulation of gene expression through acetylation and transcription functions [Source:SGD;Acc:S000006175]
O74700	0	Both	TIM9	Essential protein of the mitochondrial intermembrane space; forms a complex with Tim10p (TIM10 complex) that delivers hydrophobic proteins to the TIM22 complex for insertion into the inner membrane [Source:SGD;Acc:S000007256]
P48240	0	Both	MTR3	Exosome non-catalytic core component; involved in 3'-5' RNA processing and degradation in both the nucleus and the cytoplasm; has similarity to E. coli RNase PH and to human hMtr3p (EXOSC6) [Source:SGD;Acc:S000003390]
P32494	0	Both	NGG1	Subunit of chromatin modifying histone acetyltransferase complexes; member of the ADA complex, the SAGA complex, and the SLIK complex; transcriptional regulator involved in glucose repression of Gal4p-regulated genes [Source:SGD;Acc:S000002583]
Q04307	0	Both	RPC11	RNA polymerase III subunit C11; mediates pol III RNA cleavage activity and is important for termination of transcription; homologous to TFIIS [Source:SGD;Acc:S000002452]
P35719	0	Both	MRP8	Protein of unknown function; undergoes sumoylation; transcription induced under cell wall stress; protein levels are reduced under anaerobic conditions; protein abundance increases in response to DNA replication stress; originally thought to be a mitochondrial ribosomal protein based on sequence analysis [Source:SGD;Acc:S000001625]
P47019	0	Both	ALB1	Shuttling pre-60S factor; involved in the biogenesis of ribosomal large subunit; interacts directly with Arx1p; responsible for Tif6p recycling defects in absence of Rei1p [Source:SGD;Acc:S000003658]
P23542	1	Standard	AAT2	Cytosolic aspartate aminotransferase involved in nitrogen metabolism; localizes to peroxisomes in oleate-grown cells [Source:SGD;Acc:S000004017]
P46985	1	Standard	MNN11	Subunit of a Golgi mannosyltransferase complex; this complex also contains Anp1p, Mnn9p, Mnn10p, and Hoc1p, and mediates elongation of the polysaccharide mannan backbone; has homology to Mnn10p [Source:SGD;Acc:S000003719]
P32445	1	Standard	RIM1	ssDNA-binding protein essential for mitochondrial genome maintenance; involved in mitochondrial DNA replication; stimulates utilization by Mip1p DNA polymerase of RNA primers synthesized by Rpo41p [Source:SGD;Acc:S000007222]
P40959	1	Standard	MVP 1.00	Protein required for sorting proteins to the vacuole; Mvp1p and Vps1p act in concert to promote membrane traffic to the vacuole; participates in transcription initiation and/or early elongation of specific genes; interacts with "foot domain" of RNA polymerase II; deletion results in abnormal CTD-Ser5 phosphorylation of RNA polymerase II at specific promoter regions; protein abundance increases in…
P32597	1	Standard	STH1	ATPase component of the RSC chromatin remodeling complex; required for expression of early meiotic genes; promotes base excision repair in chromatin; essential helicase-related protein homologous to Snf2p [Source:SGD;Acc:S000001388]
Q05027	1	Standard	TAF9	Subunit (17 kDa) of TFIID and SAGA complexes; involved in RNA polymerase II transcription initiation and in chromatin modification, similar to histone H3 [Source:SGD;Acc:S000004849]
Q00684	1	Standard	CDC14	Protein phosphatase required for mitotic exit; required for rDNA segregation, cytokinesis, meiosis I spindle disassembly, environmental stress response; held in nucleolus by Cdc55p in early meiosis, liberated by FEAR and Mitotic Exit Network in anaphase, enabling it to effect a decrease in CDK/B-cyclin activity and mitotic exit; sequestered in metaphase II, released upon entry into anaphase II; h…
P23638	1	Standard	PRE9	Alpha 3 subunit of the 20S proteasome; the only nonessential 20S subunit; may be replaced by the alpha 4 subunit (Pre6p) under stress conditions to create a more active proteasomal isoform [Source:SGD;Acc:S000003367]
P22141	1	Standard	PRE1	Beta 4 subunit of the 20S proteasome; localizes to the nucleus throughout the cell cycle [Source:SGD;Acc:S000000814]
P43609	1	Both	RSC8	Component of the RSC chromatin remodeling complex; essential for viability and mitotic growth; homolog of SWI/SNF subunit Swi3p, but unlike Swi3p, does not activate transcription of reporters [Source:SGD;Acc:S000001933]
P29547	1.3	Standard	CAM1	One of two isoforms of the gamma subunit of eEF1B; stimulates the release of GDP from eEF1A (Tef1p/Tef2p) post association with the ribosomal complex with eEF1Balpha subunit; nuclear protein required for transcription of MXR1; binds the MXR1 promoter in the presence of other nuclear factors; binds calcium and phospholipids [Source:SGD;Acc:S000005969]
Q02260	1.3	CCCP	SMD1	Core Sm protein Sm D1; part of heteroheptameric complex (with Smb1p, Smd2p, Smd3p, Sme1p, Smx3p, and Smx2p) that is part of the spliceosomal U1, U2, U4, and U5 snRNPs; relocalizes to the cytosol in response to hypoxia; homolog of human Sm D1; protein abundance increases in response to DNA replication stress [Source:SGD;Acc:S000003306]
P40961	1.5	Both	PHB1	Subunit of the prohibitin complex (Phb1p-Phb2p); prohibitin is a 1.2 MDa ring-shaped inner mitochondrial membrane chaperone that stabilizes newly synthesized proteins; determinant of replicative life span; involved in mitochondrial segregation; prohibitin deficiency induces a mitochondrial unfolded protein response (mtUPR) [Source:SGD;Acc:S000003364]
P38934	1.8	Standard	BFR1	Component of mRNP complexes associated with polyribosomes; involved in localization of mRNAs to P bodies; implicated in secretion and nuclear segregation; multicopy suppressor of BFA (Brefeldin A) sensitivity [Source:SGD;Acc:S000005724]
Q08746	2	Standard	RRS1	Essential protein that binds ribosomal protein L11; required for nuclear export of the 60S pre-ribosomal subunit during ribosome biogenesis; localizes to the nucleolus and in foci along nuclear periphery; cooperates with Ebp2p and Mps3p to mediate telomere clustering by binding Sir4p, but is not involved in telomere tethering; mouse homolog shows altered expression in Huntington's disease model m…
P43586	2	Standard	LOC1	Nuclear protein involved in asymmetric localization of ASH1 mRNA; binds double-stranded RNA in vitro; constituent of 66S pre-ribosomal particles; required at post-transcriptional step for efficient retrotransposition; absence results in decreased Ty1 Gag:GFP protein levels; relocalizes from nucleus to cytoplasm upon DNA replication stress [Source:SGD;Acc:S000001897]
P38879	2	Standard	EGD2	Alpha subunit of the nascent polypeptide-associated complex (NAC); involved in protein sorting and translocation; associated with cytoplasmic ribosomes [Source:SGD;Acc:S000001236]
P57743	2	Standard	LSM 3.00	Lsm (Like Sm) protein; part of heteroheptameric complexes (Lsm2p-7p and either Lsm1p or 8p): cytoplasmic Lsm1p complex involved in mRNA decay; nuclear Lsm8p complex part of U6 snRNP and possibly involved in processing tRNA, snoRNA, and rRNA; protein increases in abundance and relocalizes from nucleus to cytoplasmic foci upon DNA replication stress [Source:SGD;Acc:S000006434]
P38333	2	CCCP	ENP1	Protein associated with U3 and U14 snoRNAs; required for pre-rRNA processing and 40S ribosomal subunit synthesis; localized in the nucleus and concentrated in the nucleolus; human BYSL functionally complements the heat sensitivity of an enp1 ts mutant [Source:SGD;Acc:S000000451]
P25582	2	Both	SPB1	AdoMet-dependent methyltransferase; involved in rRNA processing and 60S ribosomal subunit maturation; methylates G2922 in the tRNA docking site of the large subunit rRNA and in the absence of snR52, U2921; suppressor of PAB1 mutants [Source:SGD;Acc:S000000559]
P40007	2.1	Standard	NOP16	Constituent of 66S pre-ribosomal particles; involved in 60S ribosomal subunit biogenesis [Source:SGD;Acc:S000000804]
P15303	2.3	Standard	SEC23	GTPase-activating protein, stimulates the GTPase activity of Sar1p; component of the Sec23p-Sec24p heterodimer of the COPII vesicle coat, involved in ER to Golgi transport; substrate of Ubp3/Bre5 complex; ubiquitylated by Ub-ligase Rsp5p; proteasome-mediated degradation of Sec23p is regulated by Cdc48p [Source:SGD;Acc:S000006385]
Q06103	3	Standard	RPN7	Essential non-ATPase regulatory subunit of the 26S proteasome; similar to another S. cerevisiae regulatory subunit, Rpn5p, as well as to mammalian proteasome subunits [Source:SGD;Acc:S000006312]
P32473	3	Standard	PDB1	E1 beta subunit of the pyruvate dehydrogenase (PDH) complex; PDH is an evolutionarily conserved multi-protein complex found in mitochondria [Source:SGD;Acc:S000000425]
P53141	3	CCCP	MLC1	Essential light chain for Myo1p; light chain for Myo2p; stabilizes Myo2p by binding to the neck region; interacts with Myo1p, Iqg1p, and Myo2p to coordinate formation and contraction of the actomyosin ring with targeted membrane deposition [Source:SGD;Acc:S000003074]
P20434	3	CCCP	RPB5	RNA polymerase subunit ABC27; common to RNA polymerases I, II, and III; contacts DNA and affects transactivation [Source:SGD;Acc:S000000358]
P21576	3.1	Standard	VPS1	Dynamin-like GTPase required for vacuolar sorting; also involved in actin cytoskeleton organization, endocytosis, late Golgi-retention of some proteins, regulation of peroxisome biogenesis [Source:SGD;Acc:S000001709]
P25644	3.3	CCCP	PAT1	Deadenylation-dependent mRNA-decapping factor; also required for faithful chromosome transmission, maintenance of rDNA locus stability, and protection of mRNA 3'-UTRs from trimming; associated with topoisomerase II; binds to mRNAs under glucose starvation, most often in the 3' UTR; functionally linked to Pab1p; forms cytoplasmic foci upon DNA replication stress; phosphorylation by PKA inhibits P …
P04840	3.3	Both	POR1	Mitochondrial porin (voltage-dependent anion channel); outer membrane protein required for maintenance of mitochondrial osmotic stability and mitochondrial membrane permeability; couples the glutathione pools of the intermembrane space (IMS) and the cytosol; interacts with Om45 and Om14 in the outer membrane; phosphorylated; protein abundance increases in response to DNA replication stress [Sourc…
P38219	3.7	Both	OLA1	P-loop ATPase with similarity to human OLA1 and bacterial YchF; identified as specifically interacting with the proteasome; null mutant displays increased translation rate and increased readthrough of premature stop codons; protein abundance increases in response to hydrogen peroxide and to DNA replication stress [Source:SGD;Acc:S000000229]
P46669	3.9	Both	RPA43	RNA polymerase I subunit A43 [Source:SGD;Acc:S000005867]
Q07878	4	Standard	VPS13	Protein involved in prospore membrane morphogenesis; peripheral membrane protein that localizes to the prospore membrane and at numerous membrane contact sites; involved in sporulation, vacuolar protein sorting, prospore membrane formation during sporulation, and protein-Golgi retention; required for mitochondrial integrity; contains a PH-like domain; homologous to human CHAC and COH1 which are i…
P53927	4.4	CCCP	NOP15	Constituent of 66S pre-ribosomal particles; involved in 60S ribosomal subunit biogenesis; localizes to both nucleolus and cytoplasm [Source:SGD;Acc:S000005054]
P36103	4.5	Standard	None	None
P39077	4.7	Both	CCT3	Subunit of the cytosolic chaperonin Cct ring complex; related to Tcp1p, required for the assembly of actin and tubulins in vivo; capable of binding Q/N rich proteins and mediating their folding [Source:SGD;Acc:S000003551]
P10080	4.8	Both	SBP1	Protein that binds eIF4G and has a role in repression of translation; has an RGG motif; found in cytoplasmic P bodies; binds to mRNAs under glucose starvation stress, most often in the 5' UTR; found associated with small nucleolar RNAs snR10 and snR11; SBP1 has a paralog, RNP1, that arose from the whole genome duplication [Source:SGD;Acc:S000001026]
P38788	4.9	Standard	SSZ1	Hsp70 protein that interacts with Zuo1p (a DnaJ homolog); interacts with Zuo1p to form a ribosome-associated complex that binds the ribosome via the Zuo1p subunit; also involved in pleiotropic drug resistance via sequential activation of PDR1 and PDR5; binds ATP [Source:SGD;Acc:S000001106]
P47079	5.4	Standard	CCT8	Subunit of the cytosolic chaperonin Cct ring complex; related to Tcp1p, required for the assembly of actin and tubulins in vivo [Source:SGD;Acc:S000003545]
P12385	5.4	Both	SUP45	Polypeptide release factor (eRF1) in translation termination; mutant form acts as a recessive omnipotent suppressor; methylated by Mtq2p-Trm112p in ternary complex eRF1-eRF3-GTP; mutation of methylation site confers resistance to zymocin; has a role in cytokinesis through interaction with Mlc1p [Source:SGD;Acc:S000000347]
P04050	6	CCCP	RPO21	RNA polymerase II largest subunit B220; part of central core; phosphorylation of C-terminal heptapeptide repeat domain regulates association with transcription and splicing factors; similar to bacterial beta-prime [Source:SGD;Acc:S000002299]
P38911	6.1	Both	FPR3	Nucleolar peptidyl-prolyl cis-trans isomerase (PPIase); FK506 binding protein; affects expression of multiple genes via its role in nucleosome assembly; phosphorylated by casein kinase II (Cka1p-Cka2p-Ckb1p-Ckb2p) and dephosphorylated by Ptp1p; PPIase domain acts as a transcriptional repressor when tethered to DNA by lexA, and repressor activity is dependent on PPIase activity; FPR3 has a paralog…
Q3E705	6.2	Both	EFG1	Essential protein required for maturation of 18S rRNA; null mutant is sensitive to hydroxyurea and is delayed in recovering from alpha-factor arrest; green fluorescent protein (GFP)-fusion protein localizes to the nucleolus [Source:SGD;Acc:S000007608]
Q08235	6.3	Standard	BRX1	Nucleolar protein; constituent of 66S pre-ribosomal particles; depletion leads to defects in rRNA processing and a block in the assembly of large ribosomal subunits; possesses a sigma(70)-like RNA-binding motif [Source:SGD;Acc:S000005437]
O14455	7.9	Standard	RPL36B	Ribosomal 60S subunit protein L36B; binds to 5.8 S rRNA; homologous to mammalian ribosomal protein L36, no bacterial homolog; RPL36B has a paralog, RPL36A, that arose from the whole genome duplication [Source:SGD;Acc:S000006438]
P25586	8.2	Standard	KRR1	Nucleolar protein required for rRNA synthesis and ribosomal assembly; required for the synthesis of 18S rRNA and for the assembly of 40S ribosomal subunit; essential gene [Source:SGD;Acc:S000000564]
P0CX49	8.5	Both	RPL18B / A	Ribosomal 60S subunit protein L18B; homologous to mammalian ribosomal protein L18, no bacterial homolog; RPL18B has a paralog, RPL18A, that arose from the whole genome duplication [Source:SGD;Acc:S000005245]
P25491	8.7	CCCP	YDJ1	Type I HSP40 co-chaperone; involved in regulation of HSP90 and HSP70 functions; acts as an adaptor that helps Rsp5p recognize cytosolic misfolded proteins for ubiquitination after heat shock; critical for determining cell size at Start as a function of growth rate; involved in protein translocation across membranes; member of the DnaJ family; chimeric protein in which human p58IPK J domain replac…
O13535	9.2	Standard	None	None
P0C0V8	9.4	CCCP	RPS21A	Protein component of the small (40S) ribosomal subunit; homologous to mammalian ribosomal protein S21, no bacterial homolog; RPS21A has a paralog, RPS21B, that arose from the whole genome duplication [Source:SGD;Acc:S000001765]
P19882	9.6	Both	HSP60	Tetradecameric mitochondrial chaperonin; required for ATP-dependent folding of precursor polypeptides and complex assembly; prevents aggregation and mediates protein refolding after heat shock; role in mtDNA transmission; phosphorylated [Source:SGD;Acc:S000004249]
P46990	9.9	Standard	RPL17B	Ribosomal 60S subunit protein L17B; required for processing of 27SB pre-rRNA and formation of stable 66S assembly intermediates; homologous to mammalian ribosomal protein L17 and bacterial L22; RPL17B has a paralog, RPL17A, that arose from the whole genome duplication [Source:SGD;Acc:S000003713]
P53883	10.4	CCCP	NOP13	Nucleolar protein found in preribosomal complexes; contains an RNA recognition motif (RRM); relative distribution to the nucleolus increases upon DNA replication stress [Source:SGD;Acc:S000005119]
P07170	10.6	Standard	ADK1	Adenylate kinase, required for purine metabolism; localized to the cytoplasm and the mitochondria; lacks cleavable signal sequence; protein abundance increases in response to DNA replication stress; mutations affecting Adk1p catalytic activity deregulate expression of phosphate utilization genes PHO5 and PHO84; human homolog AK1 can complement yeast adk1 mutant [Source:SGD;Acc:S000002634]
P04650	11	CCCP	RPL39	Ribosomal 60S subunit protein L39; required for ribosome biogenesis; loss of both Rpl31p and Rpl39p confers lethality; also exhibits genetic interactions with SIS1 and PAB1; homologous to mammalian ribosomal protein L39, no bacterial homolog [Source:SGD;Acc:S000003725]
P35997	11.3	CCCP	RPS27A	Protein component of the small (40S) ribosomal subunit; homologous to mammalian ribosomal protein S27, no bacterial homolog; RPS27A has a paralog, RPS27B, that arose from the whole genome duplication; protein abundance increases in response to DNA replication stress [Source:SGD;Acc:S000001639]
P19657	11.6	Standard	PMA2	Plasma membrane H+-ATPase; isoform of Pma1p, involved in pumping protons out of the cell; regulator of cytoplasmic pH and plasma membrane potential [Source:SGD;Acc:S000005957]
P38754	12.6	Standard	RPL14B	Ribosomal 60S subunit protein L14B; homologous to mammalian ribosomal protein L14, no bacterial homolog; RPL14B has a paralog, RPL14A, that arose from the whole genome duplication; protein abundance increases in response to DNA replication stress [Source:SGD;Acc:S000000993]
P36105	12.6	CCCP	RPL14A	Ribosomal 60S subunit protein L14A; N-terminally acetylated; homologous to mammalian ribosomal protein L14, no bacterial homolog; RPL14A has a paralog, RPL14B, that arose from the whole genome duplication [Source:SGD;Acc:S000001489]
P20081	13.5	CCCP	FPR1	Peptidyl-prolyl cis-trans isomerase (PPIase); binds to the drugs FK506 and rapamycin; also binds to the nonhistone chromatin binding protein Hmo1p and may regulate its assembly or function; N-terminally propionylated in vivo; mutation is functionally complemented by human FKBP1A [Source:SGD;Acc:S000005079]
P14126	14.1	Both	RPL3	Ribosomal 60S subunit protein L3; homologous to mammalian ribosomal protein L3 and bacterial L3; plays an important role in function of eIF5B in stimulating 3' end processing of 18S rRNA in context of 80S ribosomes that have not yet engaged in translation; involved in replication and maintenance of killer double stranded RNA virus [Source:SGD;Acc:S000005589]
P07251	14.5	Standard	ATP1	Alpha subunit of the F1 sector of mitochondrial F1F0 ATP synthase; which is a large, evolutionarily conserved enzyme complex required for ATP synthesis; F1 translationally regulates ATP6 and ATP8 expression to achieve a balanced output of ATP synthase genes encoded in nucleus and mitochondria; phosphorylated; N-terminally propionylated in vivo [Source:SGD;Acc:S000000195]
P41940	15.1	Standard	PSA1	GDP-mannose pyrophosphorylase (mannose-1-phosphate guanyltransferase); synthesizes GDP-mannose from GTP and mannose-1-phosphate in cell wall biosynthesis; required for normal cell wall structure [Source:SGD;Acc:S000002213]
P0CX24	15.2	Both	RL20B	Component of the ribosome, a large ribonucleoprotein complex responsible for the synthesis of proteins in the cell.
P22138	15.6	Standard	RPA135	RNA polymerase I second largest subunit A135 [Source:SGD;Acc:S000006214]
P33299	16.5	Standard	RPT1	ATPase of the 19S regulatory particle of the 26S proteasome; one of six ATPases of the regulatory particle; involved in the degradation of ubiquitinated substrates; required for optimal CDC20 transcription; interacts with Rpn12p and Ubr1p; mutant has aneuploidy tolerance [Source:SGD;Acc:S000001628]
P46654	16.5	CCCP	RPS0B	Protein component of the small (40S) ribosomal subunit; RPS0B has a paralog, RPS0A, that arose from the whole genome duplication; required for maturation of 18S rRNA along with Rps0Ap; deletion of either RPS0 gene reduces growth rate, deletion of both genes is lethal; homologous to human ribosomal protein SA and bacterial S2 [Source:SGD;Acc:S000004038]
P39990	16.7	Standard	SNU13	RNA binding protein; part of U3 snoRNP involved in rRNA processing, part of U4/U6-U5 tri-snRNP involved in mRNA splicing, similar to human 15.5K protein [Source:SGD;Acc:S000000752]
P29453	17.3	CCCP	RPL8B	Ribosomal 60S subunit protein L8B; required for processing of 27SA3 pre-rRNA to 27SB pre-rRNA during assembly of large ribosomal subunit; depletion leads to a turnover of pre-rRNA; L8 binds to Domain I of 25S and 5.8 S rRNAs; mutation results in decreased amounts of free 60S subunits; homologous to mammalian ribosomal protein L7A, no bacterial homolog; RPL8B has a paralog, RPL8A, that arose from …
P0CX55	17.7	CCCP	RPS18A / B	Protein component of the small (40S) ribosomal subunit; homologous to mammalian ribosomal protein S18 and bacterial S13; RPS18A has a paralog, RPS18B, that arose from the whole genome duplication; protein increases in abundance and relocalizes from cytoplasm to nuclear foci upon DNA replication stress [Source:SGD;Acc:S000002858]
P05317	18.1	Standard	RPP0	Conserved ribosomal protein P0 of the ribosomal stalk; involved in interaction between translational elongation factors and the ribosome; phosphorylated on serine 302; homologous to mammalian ribosomal protein LP0 and bacterial L10 [Source:SGD;Acc:S000004332]
P16467	18.6	Standard	PDC5	Minor isoform of pyruvate decarboxylase; key enzyme in alcoholic fermentation, decarboxylates pyruvate to acetaldehyde, regulation is glucose- and ethanol-dependent, repressed by thiamine, involved in amino acid catabolism [Source:SGD;Acc:S000004124]
P25443	20.1	Both	RPS2	Protein component of the small (40S) subunit; essential for control of translational accuracy; phosphorylation by C-terminal domain kinase I (CTDK-I) enhances translational accuracy; methylated on one or more arginine residues by Hmt1p; homologous to mammalian ribosomal protein S2 and bacterial S5 [Source:SGD;Acc:S000003091]
P48164	21.1	Standard	RPS7B	Protein component of the small (40S) ribosomal subunit; interacts with Kti11p; deletion causes hypersensitivity to zymocin; homologous to mammalian ribosomal protein S7, no bacterial homolog; RPS7B has a paralog, RPS7A, that arose from the whole genome duplication; protein abundance increases in response to DNA replication stress [Source:SGD;Acc:S000005040]
P34760	22.4	Standard	TSA1	Thioredoxin peroxidase; acts as both ribosome-associated and free cytoplasmic antioxidant; self-associates to form high-molecular weight chaperone complex under oxidative stress; chaperone activity essential for growth in zinc deficiency; required for telomere length maintenance; binds and modulates Cdc19p activity; protein abundance increases, forms cytoplasmic foci during DNA replication stress…
P0CX30	22.8	Both	RPS23A / B	Ribosomal protein 28 (rp28) of the small (40S) ribosomal subunit; required for translational accuracy; homologous to mammalian ribosomal protein S23 and bacterial S12; RPS23A has a paralog, RPS23B, that arose from the whole genome duplication; deletion of both RPS23A and RPS23B is lethal [Source:SGD;Acc:S000003350]
P49626	24.9	CCCP	RPL4B	Ribosomal 60S subunit protein L4B; homologous to mammalian ribosomal protein L4 and bacterial L4; RPL4B has a paralog, RPL4A, that arose from the whole genome duplication [Source:SGD;Acc:S000002419]
P0C2H6	29.3	Standard	RPL27A	Ribosomal 60S subunit protein L27A; homologous to mammalian ribosomal protein L27, no bacterial homolog; RPL27A has a paralog, RPL27B, that arose from the whole genome duplication [Source:SGD;Acc:S000001052]
P15108	41.2	Standard	HSC82	Cytoplasmic chaperone of the Hsp90 family; plays a role in determining prion variants; redundant in function and nearly identical with Hsp82p, and together they are essential; expressed constitutively at 10-fold higher basal levels than HSP82 and induced 2-3 fold by heat shock; contains two acid-rich unstructured regions that promote the solubility of chaperone-substrate complexes; HSC82 has a pa…
P07259	41.8	Standard	URA2	Bifunctional carbamoylphosphate synthetase/aspartate transcarbamylase; catalyzes the first two enzymatic steps in the de novo biosynthesis of pyrimidines; both activities are subject to feedback inhibition by UTP [Source:SGD;Acc:S000003666]
P40150	44.4	CCCP	SSB2	Cytoplasmic ATPase that is a ribosome-associated molecular chaperone; functions with J-protein partner Zuo1p; may be involved in the folding of newly-synthesized polypeptide chains; member of the HSP70 family; SSB2 has a paralog, SSB1, that arose from the whole genome duplication [Source:SGD;Acc:S000005153]
P10591	61.8	CCCP	SSA1	ATPase involved in protein folding and NLS-directed nuclear transport; member of HSP70 family; required for ubiquitin-dependent degradation of short-lived proteins; forms chaperone complex with Ydj1p; localized to nucleus, cytoplasm, cell wall; 98% identical to paralog Ssa2p with different functional specificity in propagation of yeast [URE3] prions, vacuolar-mediated degradations of gluconeogene…
P15646	99.4	Standard	NOP1	Histone glutamine methyltransferase, modifies H2A at Q105 in nucleolus; component of the small subunit processome complex, which is required for processing of pre-18S rRNA; ortholog of mammalian fibrillarin; inviability of the null mutant is functionally complemented by human FBL [Source:SGD;Acc:S000002172]
P00560	106.9	Standard	PGK 1.00	3-phosphoglycerate kinase; catalyzes transfer of high-energy phosphoryl groups from the acyl phosphate of 1,3-bisphosphoglycerate to ADP to produce ATP; key enzyme in glycolysis and gluconeogenesis [Source:SGD;Acc:S000000605]
P00358	143.9	Standard	TDH2	Glyceraldehyde-3-phosphate dehydrogenase (GAPDH), isozyme 2; involved in glycolysis and gluconeogenesis; tetramer that catalyzes reaction of glyceraldehyde-3-phosphate to 1,3 bis-phosphoglycerate; detected in cytoplasm and cell wall; protein abundance increases in response to DNA replication stress; GAPDH-derived antimicrobial peptides are active against a wide variety of wine-related yeasts and …
